# RNAvigate: Efficient exploration of RNA chemical probing datasets

**DOI:** 10.1101/2023.04.25.538311

**Authors:** Patrick S. Irving, Kevin M. Weeks

## Abstract

Chemical probing technologies enable high-throughput examination of diverse structural features of RNA including local nucleotide flexibility, RNA secondary structure, protein- and ligand-binding, through-space interaction networks, and multi-state structural ensembles. Performing these experiments, by themselves, does not directly lead to biological insight. Instead, deep understanding of RNA structure-function relationships typically requires evaluating a system under structure- and function-altering conditions, linking these data with additional information, and visualizing multi-layered relationships. Current platforms lack the broad accessibility, flexibility, and efficiency needed to iterate on integrative analyses of these diverse, complex data. Here, we share the RNA visualization and graphical analysis toolset RNAvigate, a straightforward and flexible Python library. RNAvigate currently automatically parses twenty-one standard file formats (primary sequence annotations, per- and inter-nucleotide data, and secondary and tertiary structures) and outputs eighteen plot types. These features enable efficient exploration of nuanced relationships between chemical probing data, RNA structure, and motif annotations across multiple experimental samples. Compatibility with Jupyter Notebooks enables non-burdensome, reproducible, transparent and organized sharing of multi-step analyses and data visualization strategies. RNAvigate simplifies examination of multi-layered RNA structure information and accelerates discovery and characterization of RNA-centric functions in biology.
