## Supplementary material for "RNAvigate: Efficient exploration of RNA chemical probing datasets": Table S1 and S2

### Sheet: Table S1
Table 1 – High-throughput data suitable for analysis with RNAvigate
Information gathered	General method	Method implementation examples	RNAvigate data type
post-transcriptional modifications	Ψ	Ψ-seq, Pseudo-seq, PSI-seq, CeU-seq, RBS-seq	profiles (per-nucleotide measurements) annotations (modified sites)
	m5C	Bisulfite sequencing, m5C-RIP, AZA-IP, m5C-miCLIP
	m1A	m1A-meRIP, m1A-ID-seq, m1A-seq, m1A-MAP, m1a-Quant-seq
	ac4C	acRIP, ac4C-seq
	Nm	Nm-seq, RibOxi-seq, RiboMeth-seq, MeTH-seq
	m7G	m7G-MAP-seq, m7G-(me)RIP seq, TRAC-seq, AlkAniline-seq, BoRed-seq, m7G-seq
Intra- or inter-molecular interactions	Proximity detection through chimeric sequencing reads	RPL, PARIS, SPLASH, LIGR-seq, MARIO, COMRADES (base-pairing)	interactions (intra-molecular) annotations (inter-molecular)
		SHARC, SHAPE-JuMP (through-space)
	Structural communication detection through smCCP	RING-MaP (through-space) PAIR-MaP (base-pairing)
secondary structures	structure probing read out by MaP or RT stop	DMS, TMO, glyoxal, EDC (base-pairing) SHAPE reagents (backbone flexibility) hydroxyl radicals, LASER (NaZ) (solvent accessibility)	profiles
	structure diagram drawing	XRNA, VARNA, StructureEditor, FORNA, R2DT, RNAcanvas, PseudoViewer	Secondary structure (with drawing coordinates)
	computational structure prediction	RNAStructure, RNAfold (thermodynamics) Dynalign II, R-scape (covariation) RNAalifold, TurboFold II (thermodynamics and covariation) Pfold, ContraFold, ContextFold (machine learning) SPOT-RNA, MXfold2, CDPfold, DMfold, E2Efold, Ufold (deep learning)	Secondary structure
secondary structural ensembles	experimental ensemble deconvolution	SHAPE-seq, SPET-seq (cotranscriptional folding)	Profiles (chemical reactivities) Secondary structures Interactions (DANCE-MaP smCCP data)
		Mutate and map (ensemble infered through point-mutant structure probing)
	computational ensemble deconvolution	Rsample, SLEQ, R2D2, REEFFIT, IRIS
	ensemble deconvolution of sequencing reads	DANCE-MaP, DRACO, DREEM
protein binding sites	Differential protein-bound/unbound chemical probing	fSHAPE, LASER/SHAPE, deltaSHAPE	Profiles (reactivities or enrichment) annotations (binding sites)
	sequencing enrichment of protein bound fragments	CLIP-seq/HITS-CLIP, PAR-CLIP, iCLIP, eCLIP, irCLIP, CLASH, vPAR-CL, RIP-seq, APEX-seq/Proximity-CLIP, PIP-seq
	proximity detection with chemical probing	RNP-MaP
tertiary structures	in-vitro experimental determination	X-ray crystalography, NMR, cryo-EM, SAXS	Tertiary structure
	computational prediction and scoring	iFold, SimRNA (ab initio folding methods) FARNA, MC-Sym, FARFAR2 (fragment assembly methods) ARES (deep-learning method)
Ligand binding sites	functionalized ligand probing	Frag-MaP, chem-CLIP-frag-map	Profiles
RED: these file formats are natively supported by RNAvigate. Other formats generally importable via Pandas DataFrames.
Manuscript citations: 1-11, 13-22, 25, 27

### Sheet: Table S2
Table 2 – Methods and processing parameters for four reported SARS-CoV2 secondary structures models
Study (Ref)	Lan et al. 2022 (26)	Manfredonia et al. 2020 (38)	Huston et al. 2021 (37)	Sun et al. 2021 (39)
Probing reaction context	in-cell	in-cell	in-cell	in-cell
Cell line	Vero	Vero	Vero	Huh7
Method	DMS-MaP	SHAPE-MaP	SHAPE-MaP	icSHAPE
Reagent	DMS	NAI	NAI	NAI-N3
Reverse Transcriptase	TGIRT-III	Superscript II with Mn++	Marathon RT	Superscript III
signal encoding	MaP	MaP	MaP	RT-STOP
Reactivity	raw mutation rates	background-corrected mutation rates	background-corrected mutation rates	background-corrected RT stops / control read density
Exclude outliers from scaling factor computation	no	yes	yes	no
Reactivity scaling divisor	median of 95-100th percentile	mean of 90-100th percentile	mean of 90-100th percentile	median of 90-95th percentile
Winsorization	yes	no	no	yes
Structure modelling software	RNAstructure	ViennaRNA (via RNAframework)	RNAstructure (via SuperFold)	RNAstructure
Folding algorithm	Fold	RNAfold	Fold	partition MaxExpect
Folding restraints	probabalistic model	slope=0.8 intercept=-0.2	slope=1.8 intercept=-0.6	slope=1.5 intercept=-0.4
Restraint determination	Fold default	grid search	SuperFold default	grid-search
Folding window size	custom: ~3 kb each	1.5 kb	3 kb	5 kb
Folding window step size	no overlaps	250 nt	300 nt	1 kb
max pairing distance	350 nt	600 nt	500 nt	300 nt
